# Complex genetic and epigenetic regulation deviates gene expression from a unifying global transcriptional program

**DOI:** 10.1101/390419

**Authors:** Mónica Chagoyen, Juan F Poyatos

**Author notes:** (MC), (JFP).

## Abstract

Environmental or genetic perturbations lead to gene expression changes. While most analyses of these changes emphasize the presence of qualitative differences on just a few genes, we now know that changes are widespread. This large-scale variation has been linked to the exclusive influence of a global transcriptional program determined by the new physiological state of the cell. However, given the sophistication of eukaryotic regulation, we expect to have a complex architecture of specific control affecting this program. Here, we examine this architecture. Using data of *Saccharomyces cerevisiae* expression in different nutrient conditions, we first propose a five-sector genome partition, which integrates earlier models of resource allocation, as a framework to examine the deviations from the global control. In this scheme, we recognize invariant genes, whose regulation is dominated by physiology, specific genes, which substantially depart from it, and two additional classes that contain the frequently assumed growth-dependent genes. Whereas the invariant class shows a considerable absence of specific regulation, the rest is enriched by regulation at the level of transcription factors (TFs) and epigenetic modulators. We nevertheless find markedly different strategies in how these classes deviate. On the one hand, there are TFs that act in a unique way between partition constituents, and on the other, the action of chromatin modifiers is significantly diverse. The balance between regulatory strategies ultimately modulates the action of the general transcription machinery and therefore limits the possibility of establishing a unifying program of expression change at a genomic scale.
