## Supplemental Table 1 for "Complex genetic and epigenetic regulation deviates gene expression from a unifying global transcriptional program"

### Sheet: Sheet1
GENE EXPRESSION COMPONENTS
INVARIANT GENES
Description	Pval (0.05; Holm-Bonferroni)	Genes
transcription from RNA polymerase II promoter	0.00012961112884839692	YBR009C,YBR112C,YDR303C,YGL058W,YJL140W,YJR063W,YKL038W,YKL057C,YKL160W,YLR451W,YMR043W,YNL021W,YNL199C,YOL012C,YOL108C,YOR151C,YOR244W,YOR372C,YPL129W
transcription, DNA-templated	0.0030902864401010184	YBR009C,YBR010W,YBR112C,YBR143C,YDR303C,YGL058W,YJL140W,YJR063W,YKL038W,YKL057C,YKL160W,YLR451W,YMR043W,YNL021W,YNL199C,YOL012C,YOL108C,YOR151C,YOR244W,YOR372C,YPL129W
nucleic acid-templated transcription	0.003516372797063304	YBR009C,YBR010W,YBR112C,YBR143C,YDR303C,YGL058W,YJL140W,YJR063W,YKL038W,YKL057C,YKL160W,YLR451W,YMR043W,YNL021W,YNL199C,YOL012C,YOL108C,YOR151C,YOR244W,YOR372C,YPL129W
cellular nitrogen compound biosynthetic process	0.0037822542196862194	YBL027W,YBR009C,YBR010W,YBR112C,YBR143C,YDR303C,YER117W,YGL058W,YHR141C,YJL140W,YJR063W,YJR121W,YKL038W,YKL057C,YKL160W,YLR264W,YLR367W,YLR388W,YLR451W,YMR043W,YNL021W,YNL067W,YNL178W,YNL199C,YNL312W,YOL012C,YOL108C,YOR151C,YOR244W,YOR312C,YOR372C,YPL129W,YPL249C-A
RNA biosynthetic process	0.0038289161699349944	YBR009C,YBR010W,YBR112C,YBR143C,YDR303C,YGL058W,YJL140W,YJR063W,YKL038W,YKL057C,YKL160W,YLR451W,YMR043W,YNL021W,YNL199C,YOL012C,YOL108C,YOR151C,YOR244W,YOR372C,YPL129W
cellular macromolecule biosynthetic process	0.004976035472485213	YBL027W,YBR009C,YBR010W,YBR112C,YBR143C,YDR303C,YER117W,YGL058W,YHR141C,YJL140W,YJR063W,YKL038W,YKL057C,YKL160W,YLR264W,YLR367W,YLR388W,YLR451W,YMR043W,YNL021W,YNL067W,YNL178W,YNL199C,YNL312W,YOL012C,YOL108C,YOR151C,YOR244W,YOR312C,YOR372C,YPL129W,YPL249C-A,YPR159W
macromolecule biosynthetic process	0.005934406074121028	YBL027W,YBR009C,YBR010W,YBR112C,YBR143C,YDR303C,YER117W,YGL058W,YHR141C,YJL140W,YJR063W,YKL038W,YKL057C,YKL160W,YLR264W,YLR367W,YLR388W,YLR451W,YMR043W,YNL021W,YNL067W,YNL178W,YNL199C,YNL312W,YOL012C,YOL108C,YOR151C,YOR244W,YOR312C,YOR372C,YPL129W,YPL249C-A,YPR159W
cytoplasmic translation	0.014028262244506044	YBL027W,YER117W,YHR141C,YLR264W,YLR367W,YLR388W,YNL067W,YNL178W,YOR312C,YPL249C-A
negative regulation of transcription, DNA-templated	0.014916885283185632	YBR009C,YBR112C,YGL058W,YJR063W,YKL038W,YKL057C,YLR451W,YMR043W,YNL021W,YNL199C,YOL012C,YOR244W
nucleobase-containing compound biosynthetic process	0.0174702055302246	YBR009C,YBR010W,YBR112C,YBR143C,YDR303C,YGL058W,YJL140W,YJR063W,YJR121W,YKL038W,YKL057C,YKL160W,YLR451W,YMR043W,YNL021W,YNL199C,YNL312W,YOL012C,YOL108C,YOR151C,YOR244W,YOR372C,YPL129W
negative regulation of RNA biosynthetic process	0.0200254240152127	YBR009C,YBR112C,YGL058W,YJR063W,YKL038W,YKL057C,YLR451W,YMR043W,YNL021W,YNL199C,YOL012C,YOR244W
negative regulation of nucleic acid-templated transcription	0.0200254240152127	YBR009C,YBR112C,YGL058W,YJR063W,YKL038W,YKL057C,YLR451W,YMR043W,YNL021W,YNL199C,YOL012C,YOR244W
negative regulation of RNA metabolic process	0.024813990059389883	YBR009C,YBR112C,YGL058W,YJR063W,YKL038W,YKL057C,YLR451W,YMR043W,YNL021W,YNL199C,YOL012C,YOR244W
regulation of transcription from RNA polymerase II promoter	0.025423506721281953	YBR009C,YBR112C,YDR303C,YJR063W,YKL038W,YKL057C,YLR451W,YMR043W,YNL021W,YNL199C,YOL012C,YOL108C,YOR244W,YOR372C,YPL129W
negative regulation of transcription from RNA polymerase II promoter	0.02759716657282336	YBR009C,YBR112C,YJR063W,YKL038W,YKL057C,YLR451W,YMR043W,YNL021W,YNL199C
positive regulation of RNA metabolic process	0.03896559039187479	YBR112C,YDR303C,YKL038W,YKL057C,YKL160W,YLR264W,YLR451W,YMR043W,YNL021W,YNL199C,YOL108C,YOR244W,YOR372C
ORF	Gene name	Function		Category in Brauer et al’s data
YDL192W	ARF1	ADP-Ribosylation Factor		2
YDL029W	ARP2	Actin-Related Protein		1
YJR121W	ATP2	ATP synthase		1
YBR112C	CYC8	CYtochrome C		1
YKL160W	ELF1	ELongation Factor		1
YML012W	ERV25	ER Vesicle		1
YOR244W	ESA1			1
YNL199C	GCR2	GlyColysis Regulation		1
YNL021W	HDA1	Histone DeAcetylase		2
YBR009C	HHF1	Histone H Four		1
YNL030W	HHF2	Histone H Four		1
YBR010W	HHT1	Histone H Three		1
YOL012C	HTZ1	Histone Two A Z1		1
YOL108C	INO4	INOsitol requiring		1
YPR159W	KRE6	Killer toxin REsistant		1
YLR451W	LEU3	LEUcine biosynthesis		3
YMR043W	MCM1	MiniChromosome Maintenance		3
YIL144W	NDC80	Nuclear Division Cycle		1
YOR372C	NDD1	Nuclear Division Defective		1
YER009W	NTF2	Nuclear Transport Factor		2
YKL057C	NUP120	NUclear Pore		1
YJL039C	NUP192	NUclear Pore		1
YGL058W	RAD6	RADiation sensitive		2
YNL312W	RFA2	Replication Factor A		1
YKL038W	RGT1	Restores Glucose Transport		1
YJR063W	RPA12	RNA Polymerase A		2
YOR151C	RPB2	RNA Polymerase B		1
YJL140W	RPB4	RNA Polymerase B		1
YJL121C	RPE1	Ribulose 5-Phosphate Epimerase		2
YBL027W	RPL19B	Ribosomal Protein of the Large subunit		4
YOR312C	RPL20B	Ribosomal Protein of the Large subunit		2
YER117W	RPL23B	Ribosomal Protein of the Large subunit		4
YPL249C-A	RPL36B	Ribosomal Protein of the Large subunit		2
YHR141C	RPL42B	Ribosomal Protein of the Large subunit		1
YNL067W	RPL9B	Ribosomal Protein of the Large subunit		2
YLR367W	RPS22B	Ribosomal Protein of the Small subunit		2
YLR264W	RPS28B	Ribosomal Protein of the Small subunit		2
YLR388W	RPS29A	Ribosomal Protein of the Small subunit		2
YNL178W	RPS3	Ribosomal Protein of the Small subunit		2
YDR303C	RSC3	Remodel the Structure of Chromatin		1
YDR129C	SAC6	Suppressor of ACtin		3
YPL218W	SAR1	Secretion-Associated, Ras-related		1
YPR181C		SECretory		2
YGL137W	SEC27	SECretory		1
YBR143C	SUP45	SUPpressor		2
YPL129W	TAF14	TATA binding protein-Associated Factor		1
YHR005C-A	TIM10/MRS11	Translocase of the Inner Membrane		4
YGR020C	VMA7	Vacuolar Membrane Atpase		1
YOR089C	VPS21	Vacuolar Protein Sorting		3
Category	Term	Count	%	PValue	Genes	List Total	Pop Hits	Pop Total	Fold Enrichment	Bonferroni	Benjamini	FDR
KEGG_PATHWAY	sce03010:Ribosome	10	20.4082	0.000184459	RPL9B, RPL36B, RPL20B, RPS28B, RPS29A, RPL23B, RPL19B, RPL42B, RPS3, RPS22B	28	181	2194	4.32912	0.00460129	0.00460129	0.149558
KEGG_PATHWAY	sce03020:RNA polymerase	3	6.12245	0.0513505	RPB2, RPA12, RPB4	28	30	2194	7.83571	0.732302	0.482605	34.799
Category	Term	Count	%	PValue	Genes	List Total	Pop Hits	Pop Total	Fold Enrichment	Bonferroni	Benjamini	FDR
UP_KEYWORDS	Transcription	17	34.6939	1.96448e-06	ELF1, LEU3, GCR2, CYC8, MCM1, INO4, RPB4, RAD6, RSC3, RPB2, HDA1, RGT1, TAF14, NDD1, RPA12, HTZ1, ESA1	49	528	5914	3.88598	0.000184644	0.000184644	0.00215499
UP_KEYWORDS	Nucleosome core	4	8.16327	4.07419e-05	HHT1, HTZ1, HHF1, HHF2	49	9	5914	53.6417	0.00382249	0.00191308	0.0446843
UP_KEYWORDS	Ribosomal protein	10	20.4082	4.74369e-05	RPL9B, RPL36B, RPL20B, RPS28B, RPS29A, RPL23B, RPL19B, RPL42B, RPS3, RPS22B	49	216	5914	5.58768	0.00444924	0.00148529	0.0520254
UP_KEYWORDS	Transcription regulation	14	28.5714	7.23309e-05	ELF1, LEU3, GCR2, CYC8, MCM1, INO4, RAD6, RSC3, HDA1, RGT1, TAF14, NDD1, HTZ1, ESA1	49	477	5914	3.54238	0.00677628	0.00169839	0.0793175
UP_KEYWORDS	Methylation	6	12.2449	0.00018852	SUP45, HHT1, RPL23B, VPS21, RPL42B, RPS3	49	67	5914	10.8084	0.0175664	0.00353823	0.20661
UP_KEYWORDS	Ribonucleoprotein	10	20.4082	0.000631904	RPL9B, RPL36B, RPL20B, RPS28B, RPS29A, RPL23B, RPL19B, RPL42B, RPS3, RPS22B	49	304	5914	3.97019	0.057687	0.00985409	0.691013
UP_KEYWORDS	Activator	8	16.3265	0.000671342	LEU3, RGT1, NDD1, GCR2, HTZ1, ESA1, INO4, MCM1	49	186	5914	5.19113	0.0611761	0.00897765	0.733995
UP_KEYWORDS	Acetylation	12	24.4898	0.00219024	HHT1, NTF2, HTZ1, HHF1, ESA1, RPS28B, SEC23, MCM1, RPL23B, ARP2, RPB4, HHF2	49	513	5914	2.82325	0.186255	0.0254345	2.37661
UP_KEYWORDS	ER-Golgi transport	5	10.2041	0.00262325	ARF1, SAR1, SEC23, ERV25, SEC27	49	72	5914	8.38152	0.218789	0.0270615	2.84034
UP_KEYWORDS	Protein transport	10	20.4082	0.0035458	ARF1, NTF2, TIM10, SAR1, NUP120, SEC23, VPS21, ERV25, NUP192, SEC27	49	389	5914	3.10267	0.283873	0.0328385	3.82167
UP_KEYWORDS	DNA-binding	10	20.4082	0.00420027	RSC3, LEU3, HHT1, RGT1, HTZ1, HHF1, INO4, MCM1, RFA2, HHF2	49	399	5914	3.02491	0.326762	0.0353296	4.51237
UP_KEYWORDS	Phosphoprotein	27	55.102	0.00568409	ELF1, KRE6, RPL20B, CYC8, NUP120, RAD6, RPS3, ATP2, RGT1, RPS29A, SAR1, RPL19B, SEC27, SUP45, GCR2, HHF1, NDC80, MCM1, RPB4, HHF2, RSC3, RPB2, HHT1, NDD1, ESA1, VPS21, RFA2	49	2091	5914	1.55846	0.414816	0.0436702	6.06168
UP_KEYWORDS	Chromatin regulator	5	10.2041	0.00938635	RSC3, HDA1, HTZ1, ESA1, RAD6	49	103	5914	5.85893	0.587898	0.065918	9.8282
UP_KEYWORDS	Nucleus	23	46.9388	0.0101351	ELF1, LEU3, GCR2, CYC8, HHF1, NUP120, INO4, NDC80, MCM1, RPB4, RAD6, HHF2, RSC3, RPB2, HDA1, RGT1, HHT1, TAF14, NDD1, RPA12, HTZ1, RFA2, NUP192	49	1723	5914	1.61112	0.616172	0.0661105	10.5731
UP_KEYWORDS	Zinc	10	20.4082	0.011856	RSC3, RPB2, ELF1, LEU3, RGT1, TIM10, RPA12, RPS29A, SEC23, RPE1	49	469	5914	2.57343	0.674088	0.0720169	12.2639
UP_KEYWORDS	Golgi apparatus	6	12.2449	0.0200959	KRE6, ARF1, SAR1, SEC23, ERV25, SEC27	49	195	5914	3.71366	0.85166	0.112428	19.9641
UP_KEYWORDS	Chromosome	5	10.2041	0.0210972	HHT1, HTZ1, HHF1, NDC80, HHF2	49	131	5914	4.60664	0.865253	0.111218	20.8567
UP_KEYWORDS	Ubl conjugation	9	18.3673	0.0237698	SUP45, ARF1, TAF14, RPL20B, NTF2, SAR1, SEC23, RPL19B, RPS3	49	440	5914	2.46874	0.89579	0.118059	23.1951
UP_KEYWORDS	DNA-directed RNA polymerase	3	6.12245	0.0306858	RPB2, RPA12, RPB4	49	34	5914	10.6495	0.946584	0.142893	28.9576
UP_KEYWORDS	Cytoplasm	20	40.8163	0.0379215	SUP45, RPL36B, NTF2, RPL20B, RPL23B, RPL42B, ARP2, RPB4, RAD6, RPE1, RPS3, RPL9B, RGT1, NDD1, RPS29A, RPS28B, SEC23, RPL19B, SEC27, RPS22B	49	1593	5914	1.5153	0.973589	0.166147	34.5633
UP_KEYWORDS	Isopeptide bond	8	16.3265	0.0525686	SUP45, ARF1, TAF14, RPL20B, NTF2, SAR1, RPL19B, RPS3	49	423	5914	2.28263	0.993756	0.214722	44.6991
UP_KEYWORDS	Cytoplasmic vesicle	3	6.12245	0.0532558	SAR1, SEC23, SEC27	49	46	5914	7.87134	0.994167	0.208504	45.1376
UP_KEYWORDS	Metal-binding	11	22.449	0.0692423	RSC3, RPB2, ELF1, LEU3, RGT1, TIM10, SAC6, RPA12, RPS29A, SEC23, RPE1	49	739	5914	1.79653	0.998823	0.254175	54.4864
UP_KEYWORDS	Transport	12	24.4898	0.0758847	ATP2, VMA7, ARF1, NTF2, TIM10, SAR1, NUP120, SEC23, VPS21, ERV25, NUP192, SEC27	49	853	5914	1.69792	0.9994	0.265891	57.9254
POSITIVE GENES
Description	Pval (0.05; Holm-Bonferroni)	Genes
cytoplasmic translation	2.7921e-05	YBL087C,YCR031C,YEL054C,YER056C-A,YFL034C-A,YGL030W,YGL135W,YHR021C,YIL052C,YJR123W,YLL045C,YLR029C,YLR061W,YML026C,YMR260C,YOL039W,YOL120C,YOR063W,YOR369C,YPL079W,YPL090C
translation	94870.7	YAL003W,YBL087C,YCR031C,YEL054C,YER025W,YER056C-A,YFL034C-A,YGL030W,YGL135W,YHR021C,YIL052C,YJR123W,YLL045C,YLR029C,YLR061W,YML026C,YMR260C,YOL039W,YOL120C,YOR063W,YOR369C,YPL079W,YPL090C
peptide biosynthetic process	1.06469e+06	YAL003W,YBL087C,YCR031C,YEL054C,YER025W,YER056C-A,YFL034C-A,YGL030W,YGL135W,YHR021C,YIL052C,YJR123W,YLL045C,YLR029C,YLR061W,YML026C,YMR260C,YOL039W,YOL120C,YOR063W,YOR369C,YPL079W,YPL090C
peptide metabolic process	277057	YAL003W,YBL087C,YCR031C,YEL054C,YER025W,YER056C-A,YFL034C-A,YGL030W,YGL135W,YHR021C,YIL052C,YJR123W,YLL045C,YLR029C,YLR061W,YML026C,YMR260C,YOL039W,YOL120C,YOR063W,YOR369C,YPL079W,YPL090C
amide biosynthetic process	4.39682e+06	YAL003W,YBL087C,YCR031C,YEL054C,YER025W,YER056C-A,YFL034C-A,YGL030W,YGL135W,YHR021C,YIL052C,YJR123W,YLL045C,YLR029C,YLR061W,YML026C,YMR260C,YOL039W,YOL120C,YOR063W,YOR369C,YPL079W,YPL090C
cellular amide metabolic process	2.02318e+07	YAL003W,YBL087C,YCR031C,YEL054C,YER025W,YER056C-A,YFL034C-A,YGL030W,YGL135W,YHR021C,YIL052C,YJR123W,YLL045C,YLR029C,YLR061W,YML026C,YMR260C,YOL039W,YOL120C,YOR063W,YOR369C,YPL079W,YPL090C
organonitrogen compound biosynthetic process	7.2426e+07	YAL003W,YBL087C,YCR031C,YDL106C,YEL054C,YER025W,YER056C-A,YFL034C-A,YGL030W,YGL135W,YHR021C,YIL052C,YJR123W,YLL045C,YLR029C,YLR061W,YML026C,YMR260C,YOL039W,YOL120C,YOR063W,YOR369C,YPL079W,YPL090C
organonitrogen compound metabolic process	4.73064e-06	YAL003W,YBL087C,YCR031C,YDL106C,YEL054C,YER025W,YER056C-A,YFL034C-A,YGL030W,YGL135W,YHR021C,YIL052C,YJR123W,YLL045C,YLR029C,YLR061W,YML026C,YMR260C,YOL039W,YOL120C,YOR063W,YOR369C,YPL079W,YPL090C
cellular protein metabolic process	4.12414e-05	YAL003W,YBL087C,YCR031C,YDL155W,YEL054C,YER025W,YER056C-A,YFL034C-A,YGL030W,YGL135W,YHR021C,YIL052C,YJR123W,YLL045C,YLR029C,YLR061W,YML026C,YMR260C,YNL064C,YOL039W,YOL120C,YOR063W,YOR369C,YPL079W,YPL090C
protein metabolic process	0.00019782	YAL003W,YBL087C,YCR031C,YDL155W,YEL054C,YER025W,YER056C-A,YFL034C-A,YGL030W,YGL135W,YHR021C,YIL052C,YJR123W,YLL045C,YLR029C,YLR061W,YML026C,YMR260C,YNL064C,YOL039W,YOL120C,YOR063W,YOR369C,YPL079W,YPL090C
cellular macromolecule biosynthetic process	0.000374364	YAL003W,YBL087C,YCR031C,YDL106C,YEL054C,YER025W,YER056C-A,YFL034C-A,YGL030W,YGL135W,YHR021C,YIL052C,YJR123W,YLL045C,YLR029C,YLR061W,YML026C,YMR215W,YMR260C,YOL039W,YOL120C,YOR063W,YOR369C,YPL079W,YPL090C
macromolecule biosynthetic process	0.000436288	YAL003W,YBL087C,YCR031C,YDL106C,YEL054C,YER025W,YER056C-A,YFL034C-A,YGL030W,YGL135W,YHR021C,YIL052C,YJR123W,YLL045C,YLR029C,YLR061W,YML026C,YMR215W,YMR260C,YOL039W,YOL120C,YOR063W,YOR369C,YPL079W,YPL090C
gene expression	0.000499397	YAL003W,YBL087C,YCR031C,YDL106C,YEL054C,YER025W,YER056C-A,YFL034C-A,YGL030W,YGL135W,YHR021C,YIL052C,YJR123W,YKL205W,YLL045C,YLR029C,YLR061W,YML026C,YMR125W,YMR260C,YOL039W,YOL120C,YOR063W,YOR369C,YPL079W,YPL090C
cellular nitrogen compound biosynthetic process	0.0022367	YAL003W,YBL087C,YCR031C,YDL106C,YEL054C,YER025W,YER056C-A,YFL034C-A,YGL030W,YGL135W,YHR021C,YIL052C,YJR123W,YLL045C,YLR029C,YLR061W,YML026C,YMR260C,YOL039W,YOL120C,YOR063W,YOR369C,YPL079W,YPL090C
ribonucleoprotein complex biogenesis	0.00279942	YCR031C,YEL054C,YER025W,YER056C-A,YGL030W,YGL135W,YHR021C,YIL052C,YJR123W,YLL045C,YML026C,YMR260C,YOR063W,YPL090C
cellular macromolecule metabolic process	0.0122074	YAL003W,YBL087C,YCR031C,YDL106C,YDL155W,YEL054C,YER025W,YER056C-A,YFL034C-A,YGL030W,YGL135W,YHR021C,YIL052C,YJR123W,YKL205W,YLL045C,YLR029C,YLR061W,YML026C,YMR125W,YMR215W,YMR260C,YNL064C,YOL039W,YOL120C,YOR063W,YOR369C,YPL079W,YPL090C
ribosome biogenesis	0.019612	YCR031C,YEL054C,YER056C-A,YGL030W,YGL135W,YHR021C,YIL052C,YJR123W,YLL045C,YML026C,YOR063W,YPL090C
macromolecule metabolic process	0.0320667	YAL003W,YBL087C,YCR031C,YDL106C,YDL155W,YEL054C,YER025W,YER056C-A,YFL034C-A,YGL030W,YGL135W,YHR021C,YIL052C,YJR123W,YKL205W,YLL045C,YLR029C,YLR061W,YML026C,YMR125W,YMR215W,YMR260C,YNL064C,YOL039W,YOL120C,YOR063W,YOR369C,YPL079W,YPL090C
ORF	Gene name	Function		Category in Brauer et al’s data
YDL155W	CLB3	CycLin B		1
YAL003W	EFB1	Elongation Factor Beta		2
YMR215W	GAS3	Glycophospholipid-Anchored Surface protein		4
YER025W	GCD11	General Control Derepressed		1
YKL205W	LOS1	Loss Of Suppression		1
YDL106C	PHO2	PHOsphate metabolism		2
YEL054C	RPL12A	Ribosomal Protein of the Large subunit		1
YLR029C	RPL15A	Ribosomal Protein of the Large subunit		2
YOL120C	RPL18A	Ribosomal Protein of the Large subunit		2
YGL135W	RPL1B	Ribosomal Protein of the Large subunit		1
YPL079W	RPL21B	Ribosomal Protein of the Large subunit		2
YLR061W	RPL22A	Ribosomal Protein of the Large subunit		2
YFL034C-A	RPL22B	Ribosomal Protein of the Large subunit		2
YBL087C	RPL23A	Ribosomal Protein of the Large subunit		1
YOR063W	RPL3	Ribosomal Protein of the Large subunit		1
YGL030W	RPL30	Ribosomal Protein of the Large subunit		2
YER056C-A	RPL34A	Ribosomal Protein of the Large subunit		1
YIL052C	RPL34B	Ribosomal Protein of the Large subunit		2
YLL045C	RPL8B	Ribosomal Protein of the Large subunit		1
YOL039W	RPP2A	Ribosomal Protein P2 Alpha		1
YOR369C	RPS12	Ribosomal Protein of the Small subunit		1
YCR031C	RPS14A	Ribosomal Protein of the Small subunit		1
YML026C	RPS18B	Ribosomal Protein of the Small subunit		2
YHR021C	RPS27B	Ribosomal Protein of the Small subunit		2
YJR123W	RPS5	Ribosomal Protein of the Small subunit		1
YPL090C	RPS6A	Ribosomal Protein of the Small subunit		4
YMR125W	STO1	Suppressor of TOp1		2
YMR260C	TIF11	Translation Initiation Factor		2
YLR447C	VMA6	Vacuolar Membrane Atpase		2
YNL064C	YDJ1	Yeast dnaJ		2
YNR039C	ZRG17	Zinc Regulated Gene		2
Category	Term	Count	%	PValue	Genes	List Total	Pop Hits	Pop Total	Fold Enrichment	Bonferroni	Benjamini	FDR
KEGG_PATHWAY	sce03010:Ribosome	20	64.5161	1.25399e-15	RPL21B, RPL22B, RPL22A, RPL1B, RPL23A, RPS14A, RPL34B, RPL34A, RPS5, RPL12A, RPS6A, RPL15A, RPS27B, RPL30, RPL18A, RPP2A, RPS12, RPL3, RPL8B, RPS18B	28	181	2194	8.65825	1.22125e-14	1.22125e-14	7.32747e-13
Category	Term	Count	%	PValue	Genes	List Total	Pop Hits	Pop Total	Fold Enrichment	Bonferroni	Benjamini	FDR
UP_KEYWORDS	Ribosomal protein	20	64.5161	8.36115e-21	RPL21B, RPL22B, RPL22A, RPL1B, RPL23A, RPS14A, RPL34B, RPL34A, RPS5, RPL12A, RPS6A, RPL15A, RPS27B, RPL30, RPL18A, RPP2A, RPS12, RPL3, RPL8B, RPS18B	31	216	5914	17.6643	4.76586e-19	4.76586e-19	8.28774e-18
UP_KEYWORDS	Ribonucleoprotein	20	64.5161	5.92235e-18	RPL21B, RPL22B, RPL22A, RPL1B, RPL23A, RPS14A, RPL34B, RPL34A, RPS5, RPL12A, RPS6A, RPL15A, RPS27B, RPL30, RPL18A, RPP2A, RPS12, RPL3, RPL8B, RPS18B	31	304	5914	12.5509	3.37574e-16	1.68787e-16	5.87036e-15
UP_KEYWORDS	Methylation	7	22.5806	8.07736e-07	RPL12A, RPL18A, YDJ1, RPL3, RPL23A, RPL1B, RPS18B	31	67	5914	19.9316	4.60399e-05	1.53469e-05	0.000800642
UP_KEYWORDS	Cytoplasm	22	70.9677	1.01166e-06	RPL22B, RPL22A, YDJ1, RPS14A, RPL1B, RPL23A, RPL34B, STO1, RPL34A, RPS5, RPL12A, RPS6A, RPL15A, RPS27B, LOS1, RPL30, RPL18A, RPP2A, RPS12, RPL3, RPL8B, RPS18B	31	1593	5914	2.63467	5.76631e-05	1.44161e-05	0.00100278
UP_KEYWORDS	Isopeptide bond	12	38.7097	3.46548e-06	RPL12A, EFB1, RPL21B, RPS6A, RPL30, RPL18A, YDJ1, RPP2A, RPS12, RPL3, RPS5, RPS18B	31	423	5914	5.41203	0.000197513	3.95057e-05	0.003435
UP_KEYWORDS	Ubl conjugation	12	38.7097	5.09465e-06	RPL12A, EFB1, RPL21B, RPS6A, RPL30, RPL18A, YDJ1, RPP2A, RPS12, RPL3, RPS5, RPS18B	31	440	5914	5.20293	0.000290354	4.83981e-05	0.00504981
UP_KEYWORDS	Acetylation	7	22.5806	0.0408578	EFB1, VMA6, RPL23A, RPL1B, RPS14A, RPS5, RPS18B	31	513	5914	2.60316	0.907246	0.288006	33.8666
UP_KEYWORDS	Protein biosynthesis	3	9.67742	0.0969611	EFB1, GCD11, TIF11	31	104	5914	5.5031	0.997013	0.516487	63.6124
NEGATIVE GENES
Description	Pval (0.05; Holm-Bonferroni)	Genes
ATP metabolic process	1.03829e-20	YCL040W,YDR178W,YDR298C,YDR322C-A,YDR529C,YEL024W,YFR033C,YGR183C,YJL166W,YKL016C,YLR395C,YML081C-A,YML120C,YMR256C,YOR065W,YPL271W,YPR191W
purine ribonucleoside triphosphate metabolic process	2.44747e-20	YCL040W,YDR178W,YDR298C,YDR322C-A,YDR529C,YEL024W,YFR033C,YGR183C,YJL166W,YKL016C,YLR395C,YML081C-A,YML120C,YMR256C,YOR065W,YPL271W,YPR191W
purine nucleoside triphosphate metabolic process	3.40736e-20	YCL040W,YDR178W,YDR298C,YDR322C-A,YDR529C,YEL024W,YFR033C,YGR183C,YJL166W,YKL016C,YLR395C,YML081C-A,YML120C,YMR256C,YOR065W,YPL271W,YPR191W
ribonucleoside triphosphate metabolic process	4.71319e-20	YCL040W,YDR178W,YDR298C,YDR322C-A,YDR529C,YEL024W,YFR033C,YGR183C,YJL166W,YKL016C,YLR395C,YML081C-A,YML120C,YMR256C,YOR065W,YPL271W,YPR191W
nucleoside triphosphate metabolic process	1.62614e-19	YCL040W,YDR178W,YDR298C,YDR322C-A,YDR529C,YEL024W,YFR033C,YGR183C,YJL166W,YKL016C,YLR395C,YML081C-A,YML120C,YMR256C,YOR065W,YPL271W,YPR191W
purine nucleoside monophosphate metabolic process	5.14852e-19	YCL040W,YDR178W,YDR298C,YDR322C-A,YDR529C,YEL024W,YFR033C,YGR183C,YJL166W,YKL016C,YLR395C,YML081C-A,YML120C,YMR256C,YOR065W,YPL271W,YPR191W
purine ribonucleoside monophosphate metabolic process	5.14852e-19	YCL040W,YDR178W,YDR298C,YDR322C-A,YDR529C,YEL024W,YFR033C,YGR183C,YJL166W,YKL016C,YLR395C,YML081C-A,YML120C,YMR256C,YOR065W,YPL271W,YPR191W
purine ribonucleoside metabolic process	1.51222e-18	YCL040W,YDR178W,YDR298C,YDR322C-A,YDR529C,YEL024W,YFR033C,YGR183C,YJL166W,YKL016C,YLR395C,YML081C-A,YML120C,YMR256C,YOR065W,YPL271W,YPR191W
purine nucleoside metabolic process	1.72171e-18	YCL040W,YDR178W,YDR298C,YDR322C-A,YDR529C,YEL024W,YFR033C,YGR183C,YJL166W,YKL016C,YLR395C,YML081C-A,YML120C,YMR256C,YOR065W,YPL271W,YPR191W
ribose phosphate metabolic process	3.4353e-18	YCL040W,YCR073W-A,YDR178W,YDR298C,YDR322C-A,YDR529C,YEL024W,YFR033C,YGR183C,YJL166W,YKL016C,YLR395C,YML081C-A,YML120C,YMR256C,YOR065W,YPL271W,YPR191W
purine ribonucleotide metabolic process	5.30504e-18	YCL040W,YDR178W,YDR298C,YDR322C-A,YDR529C,YEL024W,YFR033C,YGR183C,YJL166W,YKL016C,YLR395C,YML081C-A,YML120C,YMR256C,YOR065W,YPL271W,YPR191W
ribonucleoside monophosphate metabolic process	5.30504e-18	YCL040W,YDR178W,YDR298C,YDR322C-A,YDR529C,YEL024W,YFR033C,YGR183C,YJL166W,YKL016C,YLR395C,YML081C-A,YML120C,YMR256C,YOR065W,YPL271W,YPR191W
nucleoside monophosphate metabolic process	7.59225e-18	YCL040W,YDR178W,YDR298C,YDR322C-A,YDR529C,YEL024W,YFR033C,YGR183C,YJL166W,YKL016C,YLR395C,YML081C-A,YML120C,YMR256C,YOR065W,YPL271W,YPR191W
purine nucleotide metabolic process	8.54072e-18	YCL040W,YDR178W,YDR298C,YDR322C-A,YDR529C,YEL024W,YFR033C,YGR183C,YJL166W,YKL016C,YLR395C,YML081C-A,YML120C,YMR256C,YOR065W,YPL271W,YPR191W
ribonucleoside metabolic process	1.35726e-17	YCL040W,YDR178W,YDR298C,YDR322C-A,YDR529C,YEL024W,YFR033C,YGR183C,YJL166W,YKL016C,YLR395C,YML081C-A,YML120C,YMR256C,YOR065W,YPL271W,YPR191W
hydrogen ion transmembrane transport	2.06116e-17	YDR298C,YDR322C-A,YDR529C,YEL024W,YFR033C,YGR183C,YJL166W,YKL016C,YLR395C,YML081C-A,YMR256C,YOR065W,YPL271W,YPR191W
ribonucleotide metabolic process	2.9625e-17	YCL040W,YDR178W,YDR298C,YDR322C-A,YDR529C,YEL024W,YFR033C,YGR183C,YJL166W,YKL016C,YLR395C,YML081C-A,YML120C,YMR256C,YOR065W,YPL271W,YPR191W
nucleoside metabolic process	5.06258e-17	YCL040W,YDR178W,YDR298C,YDR322C-A,YDR529C,YEL024W,YFR033C,YGR183C,YJL166W,YKL016C,YLR395C,YML081C-A,YML120C,YMR256C,YOR065W,YPL271W,YPR191W
purine-containing compound metabolic process	6.24209e-17	YCL040W,YDR178W,YDR298C,YDR322C-A,YDR529C,YEL024W,YFR033C,YGR183C,YJL166W,YKL016C,YLR395C,YML081C-A,YML120C,YMR256C,YOR065W,YPL271W,YPR191W
glycosyl compound metabolic process	8.50501e-17	YCL040W,YDR178W,YDR298C,YDR322C-A,YDR529C,YEL024W,YFR033C,YGR183C,YJL166W,YKL016C,YLR395C,YML081C-A,YML120C,YMR256C,YOR065W,YPL271W,YPR191W
cellular respiration	2.8688e-16	YDR178W,YDR529C,YEL024W,YFR033C,YGR183C,YJL166W,YKL085W,YLL041C,YLR395C,YML120C,YMR256C,YNL037C,YOR065W,YOR136W,YPR191W
respiratory electron transport chain	5.62962e-16	YDR178W,YDR529C,YEL024W,YFR033C,YGR183C,YJL166W,YLL041C,YLR395C,YML120C,YMR256C,YOR065W,YPR191W
nucleotide metabolic process	8.32342e-16	YCL040W,YCR073W-A,YDR178W,YDR298C,YDR322C-A,YDR529C,YEL024W,YFR033C,YGR183C,YJL166W,YKL016C,YLR395C,YML081C-A,YML120C,YMR256C,YOR065W,YPL271W,YPR191W
nucleoside phosphate metabolic process	1.11939e-15	YCL040W,YCR073W-A,YDR178W,YDR298C,YDR322C-A,YDR529C,YEL024W,YFR033C,YGR183C,YJL166W,YKL016C,YLR395C,YML081C-A,YML120C,YMR256C,YOR065W,YPL271W,YPR191W
electron transport chain	1.35361e-15	YDR178W,YDR529C,YEL024W,YFR033C,YGR183C,YJL166W,YLL041C,YLR395C,YML120C,YMR256C,YOR065W,YPR191W
generation of precursor metabolites and energy	1.54041e-15	YCL040W,YDR178W,YDR529C,YEL024W,YFR033C,YGR183C,YJL166W,YKL085W,YLL041C,YLR395C,YML120C,YMR256C,YNL037C,YOR065W,YOR136W,YPR184W,YPR191W
energy derivation by oxidation of organic compounds	2.10968e-15	YDR178W,YDR529C,YEL024W,YFR033C,YGR183C,YJL166W,YKL085W,YLL041C,YLR395C,YML120C,YMR256C,YNL037C,YOR065W,YOR136W,YPR184W,YPR191W
small molecule metabolic process	4.49448e-15	YCL040W,YCR073W-A,YDR178W,YDR298C,YDR322C-A,YDR529C,YEL024W,YFL018C,YFR033C,YGR183C,YJL166W,YKL016C,YKL085W,YLL041C,YLR395C,YML081C-A,YML120C,YMR256C,YNL037C,YOR065W,YOR136W,YOR180C,YPL271W,YPR191W
nucleobase-containing small molecule metabolic process	5.24588e-15	YCL040W,YCR073W-A,YDR178W,YDR298C,YDR322C-A,YDR529C,YEL024W,YFR033C,YGR183C,YJL166W,YKL016C,YLR395C,YML081C-A,YML120C,YMR256C,YOR065W,YPL271W,YPR191W
ATP synthesis coupled electron transport	6.40776e-15	YDR178W,YDR529C,YEL024W,YFR033C,YGR183C,YJL166W,YLR395C,YML120C,YMR256C,YOR065W,YPR191W
mitochondrial ATP synthesis coupled electron transport	6.40776e-15	YDR178W,YDR529C,YEL024W,YFR033C,YGR183C,YJL166W,YLR395C,YML120C,YMR256C,YOR065W,YPR191W
oxidative phosphorylation	1.24955e-14	YDR178W,YDR529C,YEL024W,YFR033C,YGR183C,YJL166W,YLR395C,YML120C,YMR256C,YOR065W,YPR191W
proton transport	1.80304e-14	YDR298C,YDR322C-A,YDR529C,YEL024W,YFR033C,YGR183C,YJL166W,YKL016C,YLR395C,YML081C-A,YMR256C,YOR065W,YPL271W,YPR191W
hydrogen transport	2.05875e-14	YDR298C,YDR322C-A,YDR529C,YEL024W,YFR033C,YGR183C,YJL166W,YKL016C,YLR395C,YML081C-A,YMR256C,YOR065W,YPL271W,YPR191W
inorganic cation transmembrane transport	3.92411e-14	YDR298C,YDR322C-A,YDR529C,YEL024W,YFR033C,YGR183C,YJL166W,YKL016C,YLR395C,YML081C-A,YMR256C,YOR065W,YPL271W,YPR191W
monovalent inorganic cation transport	1.46827e-13	YDR298C,YDR322C-A,YDR529C,YEL024W,YFR033C,YGR183C,YJL166W,YKL016C,YLR395C,YML081C-A,YMR256C,YOR065W,YPL271W,YPR191W
inorganic ion transmembrane transport	3.95621e-13	YDR298C,YDR322C-A,YDR529C,YEL024W,YFR033C,YGR183C,YJL166W,YKL016C,YLR395C,YML081C-A,YMR256C,YOR065W,YPL271W,YPR191W
carbohydrate derivative metabolic process	2.22689e-12	YCL040W,YCR073W-A,YDR178W,YDR298C,YDR322C-A,YDR529C,YEL024W,YFR033C,YGR183C,YJL166W,YKL016C,YLR395C,YML081C-A,YML120C,YMR256C,YOR065W,YPL271W,YPR191W
cation transmembrane transport	3.11336e-12	YDR298C,YDR322C-A,YDR529C,YEL024W,YFR033C,YGR183C,YJL166W,YKL016C,YLR395C,YML081C-A,YMR256C,YOR065W,YPL271W,YPR191W
organophosphate metabolic process	3.17233e-11	YCL040W,YCR073W-A,YDR178W,YDR298C,YDR322C-A,YDR529C,YEL024W,YFR033C,YGR183C,YJL166W,YKL016C,YLR395C,YML081C-A,YML120C,YMR256C,YOR065W,YPL271W,YPR191W
oxidation-reduction process	5.96991e-11	YDR178W,YDR529C,YEL024W,YFL018C,YFR033C,YGR183C,YJL166W,YKL085W,YLL041C,YLR395C,YML120C,YMR256C,YNL037C,YOR065W,YOR136W,YOR180C,YPR184W,YPR191W
aerobic respiration	7.05427e-11	YDR178W,YDR529C,YEL024W,YFR033C,YGR183C,YJL166W,YKL085W,YLL041C,YNL037C,YOR136W,YPR191W
mitochondrial electron transport, ubiquinol to cytochrome c	1.50705e-10	YDR529C,YEL024W,YFR033C,YGR183C,YJL166W,YOR065W,YPR191W
single-organism metabolic process	1.74766e-10	YCL040W,YCR073W-A,YDR178W,YDR298C,YDR322C-A,YDR529C,YEL024W,YFL018C,YFR033C,YGR183C,YJL166W,YKL016C,YKL085W,YLL041C,YLR395C,YML081C-A,YML120C,YMR256C,YNL037C,YOR065W,YOR136W,YOR180C,YPL271W,YPR184W,YPR191W
ion transmembrane transport	9.76583e-10	YDR298C,YDR322C-A,YDR529C,YEL024W,YFR033C,YGR183C,YJL166W,YKL016C,YLR395C,YML081C-A,YMR256C,YOR065W,YPL271W,YPR191W
cation transport	1.23357e-09	YDR298C,YDR322C-A,YDR529C,YEL024W,YFR033C,YGR183C,YJL166W,YKL016C,YLR395C,YML081C-A,YMR256C,YOR065W,YPL271W,YPR191W
phosphate-containing compound metabolic process	9.23974e-07	YCL040W,YCR073W-A,YDR178W,YDR298C,YDR322C-A,YDR529C,YEL024W,YFR033C,YGR183C,YJL166W,YKL016C,YLR395C,YML081C-A,YML120C,YMR256C,YOR065W,YPL271W,YPR191W
phosphorus metabolic process	1.73073e-06	YCL040W,YCR073W-A,YDR178W,YDR298C,YDR322C-A,YDR529C,YEL024W,YFR033C,YGR183C,YJL166W,YKL016C,YLR395C,YML081C-A,YML120C,YMR256C,YOR065W,YPL271W,YPR191W
energy coupled proton transport, down electrochemical gradient	1.80475e-06	YDR298C,YDR322C-A,YKL016C,YML081C-A,YOR065W,YPL271W
ATP synthesis coupled proton transport	1.80475e-06	YDR298C,YDR322C-A,YKL016C,YML081C-A,YOR065W,YPL271W
ion transport	1.83645e-06	YDR298C,YDR322C-A,YDR529C,YEL024W,YFR033C,YGR183C,YJL166W,YKL016C,YLR395C,YML081C-A,YMR256C,YOR065W,YPL271W,YPR191W
ATP biosynthetic process	3.23414e-06	YDR298C,YDR322C-A,YKL016C,YML081C-A,YOR065W,YPL271W
purine nucleoside triphosphate biosynthetic process	1.12405e-05	YDR298C,YDR322C-A,YKL016C,YML081C-A,YOR065W,YPL271W
purine ribonucleoside triphosphate biosynthetic process	1.12405e-05	YDR298C,YDR322C-A,YKL016C,YML081C-A,YOR065W,YPL271W
transmembrane transport	1.15799e-05	YDR298C,YDR322C-A,YDR529C,YEL024W,YFR033C,YGR183C,YJL166W,YKL016C,YLR395C,YML081C-A,YMR256C,YOR065W,YPL271W,YPR191W
organonitrogen compound metabolic process	1.38721e-05	YCL040W,YCR073W-A,YDR178W,YDR298C,YDR322C-A,YDR529C,YEL024W,YFL018C,YFR033C,YGR183C,YJL166W,YKL016C,YLR395C,YML081C-A,YML120C,YMR256C,YNL037C,YOR065W,YOR136W,YPL271W,YPR191W
single-organism transport	2.20776e-05	YCL040W,YCR073W-A,YDR298C,YDR322C-A,YDR529C,YEL024W,YFR033C,YGR183C,YJL166W,YKL016C,YLR395C,YML081C-A,YMR256C,YOR065W,YPL271W,YPR191W
ribonucleoside triphosphate biosynthetic process	2.58685e-05	YDR298C,YDR322C-A,YKL016C,YML081C-A,YOR065W,YPL271W
nucleoside triphosphate biosynthetic process	4.5073e-05	YDR298C,YDR322C-A,YKL016C,YML081C-A,YOR065W,YPL271W
single-organism localization	7.51345e-05	YCL040W,YCR073W-A,YDR298C,YDR322C-A,YDR529C,YEL024W,YFR033C,YGR183C,YJL166W,YKL016C,YLR395C,YML081C-A,YMR256C,YOR065W,YPL271W,YPR191W
single-organism cellular process	0.000165297	YCL040W,YCR073W-A,YDR178W,YDR298C,YDR322C-A,YDR529C,YEL024W,YFL018C,YFR033C,YGR183C,YJL166W,YKL016C,YKL085W,YLL039C,YLL041C,YLR395C,YML081C-A,YML120C,YMR256C,YNL037C,YOR065W,YOR136W,YOR180C,YPL271W,YPR184W,YPR191W
phosphorylation	0.000199274	YCL040W,YDR178W,YDR529C,YEL024W,YFR033C,YGR183C,YJL166W,YLR395C,YML120C,YMR256C,YOR065W,YPR191W
purine nucleoside monophosphate biosynthetic process	0.000240147	YDR298C,YDR322C-A,YKL016C,YML081C-A,YOR065W,YPL271W
purine ribonucleoside monophosphate biosynthetic process	0.000240147	YDR298C,YDR322C-A,YKL016C,YML081C-A,YOR065W,YPL271W
purine nucleoside biosynthetic process	0.00031074	YDR298C,YDR322C-A,YKL016C,YML081C-A,YOR065W,YPL271W
purine ribonucleoside biosynthetic process	0.00031074	YDR298C,YDR322C-A,YKL016C,YML081C-A,YOR065W,YPL271W
tricarboxylic acid cycle	0.000904028	YDR178W,YKL085W,YLL041C,YNL037C,YOR136W
citrate metabolic process	0.000904028	YDR178W,YKL085W,YLL041C,YNL037C,YOR136W
tricarboxylic acid metabolic process	0.00107414	YDR178W,YKL085W,YLL041C,YNL037C,YOR136W
purine ribonucleotide biosynthetic process	0.00144569	YDR298C,YDR322C-A,YKL016C,YML081C-A,YOR065W,YPL271W
ribonucleoside monophosphate biosynthetic process	0.00174651	YDR298C,YDR322C-A,YKL016C,YML081C-A,YOR065W,YPL271W
ribonucleoside biosynthetic process	0.00174651	YDR298C,YDR322C-A,YKL016C,YML081C-A,YOR065W,YPL271W
purine nucleotide biosynthetic process	0.0019146	YDR298C,YDR322C-A,YKL016C,YML081C-A,YOR065W,YPL271W
nucleoside biosynthetic process	0.0019146	YDR298C,YDR322C-A,YKL016C,YML081C-A,YOR065W,YPL271W
nucleoside monophosphate biosynthetic process	0.00229158	YDR298C,YDR322C-A,YKL016C,YML081C-A,YOR065W,YPL271W
ATP hydrolysis coupled cation transmembrane transport	0.0023436	YDR298C,YDR322C-A,YKL016C,YML081C-A,YPL271W
glycosyl compound biosynthetic process	0.00272745	YDR298C,YDR322C-A,YKL016C,YML081C-A,YOR065W,YPL271W
purine-containing compound biosynthetic process	0.00350831	YDR298C,YDR322C-A,YKL016C,YML081C-A,YOR065W,YPL271W
ATP hydrolysis coupled transmembrane transport	0.004038	YDR298C,YDR322C-A,YKL016C,YML081C-A,YPL271W
ATP hydrolysis coupled ion transmembrane transport	0.004038	YDR298C,YDR322C-A,YKL016C,YML081C-A,YPL271W
ribonucleotide biosynthetic process	0.00521069	YDR298C,YDR322C-A,YKL016C,YML081C-A,YOR065W,YPL271W
ribose phosphate biosynthetic process	0.00809563	YDR298C,YDR322C-A,YKL016C,YML081C-A,YOR065W,YPL271W
single-organism process	0.00849485	YCL040W,YCR073W-A,YDR178W,YDR298C,YDR322C-A,YDR529C,YEL024W,YFL018C,YFR033C,YGR183C,YJL166W,YKL016C,YKL085W,YLL039C,YLL041C,YLR395C,YML081C-A,YML120C,YMR256C,YNL037C,YOR065W,YOR136W,YOR180C,YPL271W,YPR184W,YPR191W
ORF	Gene name	Function		Category in Brauer et al’s data
YPL271W	ATP15	ATP synthase		3
YML081C-A	ATP18	ATP synthase		1
YDR298C	ATP5	ATP synthase		5
YKL016C	ATP7	ATP synthase		3
YMR256C	COX7	Cytochrome c OXidase		3
YLR395C	COX8	Cytochrome c OXidase		3
YOR065W	CYT1	CYTochrome c1		1
YOR180C	DCI1	delta(3,5)-delta(2,4)-Dienoyl-CoA Isomerase		3
YPR184W	GDB1	Glycogen DeBranching		3
YCL040W	GLK1	GLucoKinase		3
YNL037C	IDH1	Isocitrate DeHydrogenase		3
YOR136W	IDH2	Isocitrate DeHydrogenase		3
YFL018C	LPD1	LiPoamide Dehydrogenase		3
YKL085W	MDH1	Malate DeHydrogenase		3
YML120C	NDI1	NADH Dehydrogenase Internal		5
YPR191W	QCR2	QH2:cytochrome-C oxidoReductase		3
YFR033C	QCR6	ubiQuinol-cytochrome C oxidoReductase		3
YDR529C	QCR7	ubiQuinol-cytochrome C oxidoReductase		3
YJL166W	QCR8	ubiQuinol-cytochrome C oxidoReductase		3
YGR183C	QCR9	ubiQuinol-cytochrome C oxidoReductase		1
YEL024W	RIP1	Rieske Iron-sulfur Protein		3
YLL041C	SDH2	Succinate DeHydrogenase		1
YDR178W	SDH4	Succinate DeHydrogenase		1
YCR073W-A	SOL2	Suppressor Of Los1-1		3
YDR322C-A	TIM11	Translocase of the Inner Mitochondrial membrane		3
YLL039C	UBI4	Ubiquitin		1
Category	Term	Count	%	PValue	Genes	List Total	Pop Hits	Pop Total	Fold Enrichment	Bonferroni	Benjamini	FDR
KEGG_PATHWAY	sce00190:Oxidative phosphorylation	16	61.5385	1.70873e-18	ATP18, ATP15, QCR8, QCR9, QCR2, COX7, TIM11, SDH4, QCR6, ATP7, QCR7, SDH2, CYT1, ATP5, RIP1, COX8	23	72	2194	21.1981	3.24659e-17	3.24659e-17	1.2806e-15
KEGG_PATHWAY	sce01100:Metabolic pathways	22	84.6154	3.04365e-10	ATP18, ATP15, LPD1, GLK1, QCR8, QCR9, COX7, IDH2, GDB1, QCR2, SOL2, IDH1, SDH4, QCR6, ATP7, QCR7, CYT1, SDH2, ATP5, COX8, RIP1, MDH1	23	685	2194	3.06366	5.78294e-09	2.89147e-09	2.28104e-07
KEGG_PATHWAY	sce00020:Citrate cycle (TCA cycle)	6	23.0769	1.0548e-05	LPD1, IDH2, IDH1, SDH4, SDH2, MDH1	23	32	2194	17.8859	0.000200392	6.68019e-05	0.00790483
KEGG_PATHWAY	sce01200:Carbon metabolism	8	30.7692	7.5817e-05	LPD1, IDH2, SOL2, IDH1, SDH4, SDH2, GLK1, MDH1	23	114	2194	6.69413	0.00143954	0.00036008	0.0568066
KEGG_PATHWAY	sce01130:Biosynthesis of antibiotics	8	30.7692	0.00413059	LPD1, IDH2, SOL2, IDH1, SDH4, SDH2, GLK1, MDH1	23	219	2194	3.48461	0.0756307	0.0156057	3.05443
KEGG_PATHWAY	sce01110:Biosynthesis of secondary metabolites	8	30.7692	0.0211956	LPD1, IDH2, SOL2, IDH1, SDH4, SDH2, GLK1, MDH1	23	296	2194	2.57814	0.334386	0.0655909	14.833
Category	Term	Count	%	PValue	Genes	List Total	Pop Hits	Pop Total	Fold Enrichment	Bonferroni	Benjamini	FDR
UP_KEYWORDS	Mitochondrion inner membrane	16	61.5385	2.21685e-16	ATP15, QCR8, NDI1, QCR9, QCR2, COX7, TIM11, SDH4, QCR6, ATP7, QCR7, SDH2, CYT1, ATP5, RIP1, COX8	26	208	5914	17.497	1.22125e-14	1.22125e-14	2.22045e-13
UP_KEYWORDS	Mitochondrion	22	84.6154	1.39718e-15	ATP18, ATP15, LPD1, QCR8, NDI1, QCR9, COX7, IDH2, GDB1, QCR2, IDH1, TIM11, SDH4, QCR6, ATP7, QCR7, CYT1, SDH2, ATP5, COX8, RIP1, MDH1	26	768	5914	6.51583	7.93809e-14	3.9746e-14	1.42109e-12
UP_KEYWORDS	Electron transport	9	34.6154	9.97049e-12	QCR8, QCR9, QCR2, SDH4, QCR6, QCR7, CYT1, SDH2, RIP1	26	48	5914	42.649	5.48376e-10	1.82792e-10	9.80679e-09
UP_KEYWORDS	Respiratory chain	7	26.9231	2.32754e-11	QCR8, QCR9, QCR2, QCR6, QCR7, CYT1, RIP1	26	16	5914	99.5144	1.28015e-09	3.20036e-10	2.28933e-08
UP_KEYWORDS	Transit peptide	12	46.1538	9.98463e-08	NDI1, LPD1, QCR2, IDH2, IDH1, SDH4, CYT1, SDH2, ATP5, RIP1, COX8, MDH1	26	370	5914	7.37713	5.49153e-06	1.09831e-06	9.82071e-05
UP_KEYWORDS	ATP synthesis	5	19.2308	3.28662e-07	ATP18, ATP15, TIM11, ATP7, ATP5	26	15	5914	75.8205	1.80762e-05	3.01273e-06	0.000323266
UP_KEYWORDS	Tricarboxylic acid cycle	5	19.2308	2.96033e-06	IDH2, IDH1, SDH4, SDH2, MDH1	26	25	5914	45.4923	0.000162805	2.32595e-05	0.00291169
UP_KEYWORDS	Oxidoreductase	9	34.6154	6.66937e-06	NDI1, LPD1, COX7, IDH2, IDH1, SDH2, RIP1, COX8, MDH1	26	258	5914	7.9347	0.00036675	4.58511e-05	0.00655969
UP_KEYWORDS	Transport	14	53.8462	1.03235e-05	ATP18, ATP15, QCR8, QCR9, QCR2, TIM11, SDH4, QCR6, ATP7, SDH2, CYT1, QCR7, ATP5, RIP1	26	853	5914	3.73325	0.000567634	6.30864e-05	0.0101536
UP_KEYWORDS	Hydrogen ion transport	5	19.2308	1.33596e-05	ATP18, ATP15, TIM11, ATP7, ATP5	26	36	5914	31.5919	0.000734515	7.34758e-05	0.0131395
UP_KEYWORDS	Membrane	17	65.3846	0.000280692	ATP18, ATP15, QCR8, NDI1, QCR9, QCR2, COX7, TIM11, SDH4, QCR6, ATP7, QCR7, CYT1, SDH2, ATP5, RIP1, COX8	26	1712	5914	2.25867	0.0153216	0.00140267	0.275742
UP_KEYWORDS	NAD	5	19.2308	0.000635003	NDI1, LPD1, IDH2, IDH1, MDH1	26	96	5914	11.847	0.0343331	0.00290712	0.622829
UP_KEYWORDS	CF(0)	3	11.5385	0.000921897	ATP18, TIM11, ATP7	26	11	5914	62.035	0.0494625	0.00389453	0.903078
UP_KEYWORDS	Ion transport	5	19.2308	0.00129284	ATP18, ATP15, TIM11, ATP7, ATP5	26	116	5914	9.80438	0.0686797	0.00506939	1.26437
UP_KEYWORDS	Iron	4	15.3846	0.0123492	SDH4, CYT1, SDH2, RIP1	26	116	5914	7.8435	0.49512	0.04454	11.5047
UP_KEYWORDS	2Fe-2S	2	7.69231	0.0455671	SDH2, RIP1	26	11	5914	41.3566	0.923087	0.148127	36.791
UP_KEYWORDS	Disulfide bond	3	11.5385	0.0526376	LPD1, QCR6, RIP1	26	88	5914	7.75437	0.948904	0.160496	41.2488
UP_KEYWORDS	Allosteric enzyme	2	7.69231	0.0774476	IDH2, IDH1	26	19	5914	23.9433	0.988128	0.218322	54.7459
SPECIFICALLY ACTIVATED GENES
Description	Pval (0.05; Holm-Bonferroni)	Genes
ADP metabolic process	0.0038675642083619084	YAL038W,YJR009C,YLR044C,YOL136C
purine nucleoside diphosphate metabolic process	0.004269638274447611	YAL038W,YJR009C,YLR044C,YOL136C
purine ribonucleoside diphosphate metabolic process	0.004269638274447611	YAL038W,YJR009C,YLR044C,YOL136C
ribonucleoside diphosphate metabolic process	0.004269638274447611	YAL038W,YJR009C,YLR044C,YOL136C
nucleoside diphosphate metabolic process	0.005663429232228905	YAL038W,YJR009C,YLR044C,YOL136C
pyruvate metabolic process	0.010217518645021633	YAL038W,YJR009C,YLR044C,YOL136C
mannose transport	0.015544133145325744	YDR345C,YHR092C,YMR011W
fructose transport	0.02259792282776992	YDR345C,YHR092C,YMR011W
ORF	Gene name	Function		Category in Brauer et al’s data
YGR177C	ATF2	AcetylTransFerase	YGR177C	2
YAL038W	CDC19	Cell Division Cycle	YAL038W	4
YOR028C	CIN5	Chromosome INstability	YOR028C	3
YEL047C	FRD1	Fumarate ReDuctase	YEL047C	1
YMR011W	HXT2	HeXose Transporter	YMR011W	1
YDR345C	HXT3	HeXose Transporter	YDR345C	4
YHR092C	HXT4	HeXose Transporter	YHR092C	2
YJL212C	OPT1	OligoPeptide Transporter	YJL212C	4
YLR044C	PDC1	Pyruvate DeCarboxylase	YLR044C	3
YOL136C	PFK27	6-PhosphoFructo-2-Kinase	YOL136C	1
YJR009C	TDH2	Triose-phosphate DeHydrogenase	YJR009C	4
Category	Term	Count	%	PValue	Genes	List Total	Pop Hits	Pop Total	Fold Enrichment	Bonferroni	Benjamini	FDR
KEGG_PATHWAY	sce00010:Glycolysis / Gluconeogenesis	3	27.2727	0.00962409	TDH2, CDC19, PDC1	7	58	2194	16.2118	0.0921781	0.0921781	5.64158
KEGG_PATHWAY	sce04113:Meiosis - yeast	3	27.2727	0.0421487	HXT2, HXT3, HXT4	7	126	2194	7.46259	0.349899	0.193711	22.7852
Category	Term	Count	%	PValue	Genes	List Total	Pop Hits	Pop Total	Fold Enrichment	Bonferroni	Benjamini	FDR
UP_KEYWORDS	Sugar transport	3	27.2727	0.00124244	HXT2, HXT3, HXT4	11	32	5914	50.4034	0.0485121	0.0485121	1.13097
UP_KEYWORDS	Isopeptide bond	5	45.4545	0.00382925	TDH2, CDC19, PDC1, HXT4, PFK27	11	423	5914	6.35504	0.142268	0.073862	3.44923
UP_KEYWORDS	Ubl conjugation	5	45.4545	0.00442104	TDH2, CDC19, PDC1, HXT4, PFK27	11	440	5914	6.1095	0.162416	0.0573666	3.97272
UP_KEYWORDS	Phosphoprotein	8	72.7273	0.0274658	CIN5, FRD1, HXT2, HXT3, TDH2, CDC19, PDC1, OPT1	11	2091	5914	2.05695	0.671757	0.243082	22.4929
UP_KEYWORDS	Allosteric enzyme	2	18.1818	0.0316904	CDC19, PDC1	11	19	5914	56.5933	0.724216	0.227117	25.5193
UP_KEYWORDS	Glycoprotein	4	36.3636	0.0377721	HXT2, HXT3, OPT1, HXT4	11	463	5914	4.64481	0.785653	0.226394	29.6913
UP_KEYWORDS	Glycolysis	2	18.1818	0.043136	TDH2, CDC19	11	26	5914	41.3566	0.828601	0.222729	33.1967
SPECIFICALLY REPRESSED GENES
Description	Pval (0.05; Holm-Bonferroni)	Genes
small molecule metabolic process	0.0000023435108889948544	YBL015W,YDL067C,YDL174C,YDR148C,YER065C,YFL030W,YGR043C,YHR137W,YKL148C,YLR081W,YLR174W,YLR377C,YMR280C,YMR303C,YNL117W,YPL262W,YPR002W
tricarboxylic acid cycle	0.000008330054250058706	YDR148C,YER065C,YKL148C,YLR174W,YNL117W,YPL262W
citrate metabolic process	0.000008330054250058706	YDR148C,YER065C,YKL148C,YLR174W,YNL117W,YPL262W
tricarboxylic acid metabolic process	0.000010297252816802266	YDR148C,YER065C,YKL148C,YLR174W,YNL117W,YPL262W
carboxylic acid metabolic process	0.00001443360520514874	YBL015W,YDL174C,YDR148C,YER065C,YFL030W,YHR137W,YKL148C,YLR174W,YMR280C,YMR303C,YNL117W,YPL262W,YPR002W
oxoacid metabolic process	0.000023200480226190284	YBL015W,YDL174C,YDR148C,YER065C,YFL030W,YHR137W,YKL148C,YLR174W,YMR280C,YMR303C,YNL117W,YPL262W,YPR002W
organic acid metabolic process	0.00002383847204949757	YBL015W,YDL174C,YDR148C,YER065C,YFL030W,YHR137W,YKL148C,YLR174W,YMR280C,YMR303C,YNL117W,YPL262W,YPR002W
single-organism metabolic process	0.0000287956594213022	YBL015W,YBR297W,YDL067C,YDL174C,YDR148C,YER065C,YFL030W,YGR043C,YHR137W,YIL162W,YKL109W,YKL148C,YLR081W,YLR174W,YLR377C,YMR280C,YMR303C,YNL117W,YPL262W,YPR002W
cellular respiration	0.000048195519460111754	YDL067C,YDR148C,YER065C,YKL109W,YKL148C,YLR174W,YNL117W,YPL262W
glyoxylate cycle	0.00026290714563307124	YER065C,YLR174W,YMR280C,YNL117W
glyoxylate metabolic process	0.00041189903120747944	YER065C,YLR174W,YMR280C,YNL117W
energy derivation by oxidation of organic compounds	0.0009919972592136578	YDL067C,YDR148C,YER065C,YKL109W,YKL148C,YLR174W,YNL117W,YPL262W
aerobic respiration	0.0036702186850629116	YDR148C,YER065C,YKL148C,YLR174W,YNL117W,YPL262W
generation of precursor metabolites and energy	0.005363480469035064	YDL067C,YDR148C,YER065C,YKL109W,YKL148C,YLR174W,YNL117W,YPL262W
cellular aldehyde metabolic process	0.010193220945987699	YER065C,YGR043C,YLR174W,YMR280C,YNL117W
carbohydrate metabolic process	0.013453785809757002	YBR297W,YER065C,YGR043C,YIL162W,YLR081W,YLR174W,YLR377C,YMR280C,YNL117W
single-organism process	0.02403376367830745	YBL015W,YBR297W,YCR010C,YDL067C,YDL174C,YDR148C,YER065C,YFL014W,YFL030W,YGR043C,YHR137W,YIL162W,YJR095W,YKL109W,YKL148C,YKL217W,YLR081W,YLR174W,YLR377C,YMR280C,YMR303C,YNL117W,YPL262W,YPR002W
oxidation-reduction process	0.03623611122419765	YDL067C,YDL174C,YDR148C,YER065C,YKL109W,YKL148C,YLR174W,YMR303C,YNL117W,YPL262W
monocarboxylic acid metabolic process	0.038698028714203796	YBL015W,YDL174C,YER065C,YLR174W,YMR280C,YNL117W,YPR002W
single-organism carbohydrate metabolic process	0.039799740133658966	YBR297W,YER065C,YIL162W,YLR081W,YLR174W,YLR377C,YMR280C,YNL117W
ORF	Gene name	Function		Category in Brauer et al’s data
YBL015W	ACH1	Acetyl CoA Hydrolase		3
YMR303C	ADH2	Alcohol DeHydrogenase		5
YCR010C	ADY2	Accumulation of DYads		5
YFL030W	AGX1	Alanine:Glyoxylate aminotrans(X)ferase		5
YHR137W	ARO9	AROmatic amino acid requiring		5
YMR280C	CAT8	CATabolite repression		3
YDL067C	COX9	Cytochrome c OXidase		3
YDL174C	DLD1	D-Lactate Dehydrogenase		1
YLR377C	FBP1	Fructose-1,6-BisPhosphatase		5
YPL262W	FUM1	FUMarase		3
YLR081W	GAL2	GALactose metabolism		3
YKL109W	HAP4	Heme Activator Protein		3
YFL014W	HSP12	Heat Shock Protein		5
YER065C	ICL1	IsoCitrate Lyase		5
YLR174W	IDP2	Isocitrate Dehydrogenase, NADP-specific		5
YKL217W	JEN1			5
YDR148C	KGD2	alpha-KetoGlutarate Dehydrogenase		3
YBR297W	MAL33	MALtose		1
YNL117W	MLS1	MaLate Synthase		5
YGR043C	NQM1	Non-Quiescent Mutant		3
YPR002W	PDH1	prpD Homolog		4
YKL148C	SDH1	Succinate DeHydrogenase		3
YJR095W	SFC1	Succinate-Fumarate Carrier		5
YIL162W	SUC2	SUCrose		1
Category	Term	Count	%	PValue	Genes	List Total	Pop Hits	Pop Total	Fold Enrichment	Bonferroni	Benjamini	FDR
KEGG_PATHWAY	sce01200:Carbon metabolism	9	37.5	3.7879e-07	ICL1, KGD2, FBP1, FUM1, IDP2, NQM1, MLS1, AGX1, SDH1	17	114	2194	10.1889	1.06061e-05	1.06061e-05	0.000316881
KEGG_PATHWAY	sce01110:Biosynthesis of secondary metabolites	11	45.8333	6.55574e-06	ICL1, ARO9, KGD2, ADH2, FBP1, FUM1, IDP2, NQM1, MLS1, AGX1, SDH1	17	296	2194	4.7961	0.000183545	9.17765e-05	0.00548416
KEGG_PATHWAY	sce01130:Biosynthesis of antibiotics	9	37.5	5.51914e-05	ARO9, KGD2, ADH2, FBP1, FUM1, IDP2, NQM1, AGX1, SDH1	17	219	2194	5.30379	0.00154421	0.000515002	0.0461618
KEGG_PATHWAY	sce01100:Metabolic pathways	13	54.1667	0.000384213	ICL1, ARO9, KGD2, ADH2, SUC2, FBP1, IDP2, FUM1, NQM1, MLS1, SDH1, AGX1, COX9	17	685	2194	2.44929	0.0107023	0.00268639	0.320964
KEGG_PATHWAY	sce00020:Citrate cycle (TCA cycle)	4	16.6667	0.00138831	KGD2, FUM1, IDP2, SDH1	17	32	2194	16.1324	0.0381527	0.00774974	1.15549
KEGG_PATHWAY	sce00620:Pyruvate metabolism	4	16.6667	0.00247924	DLD1, ACH1, FUM1, MLS1	17	39	2194	13.2368	0.0671445	0.0115173	2.05521
KEGG_PATHWAY	sce00630:Glyoxylate and dicarboxylate metabolism	3	12.5	0.0146368	ICL1, MLS1, AGX1	17	26	2194	14.8914	0.338245	0.0572744	11.6047
KEGG_PATHWAY	sce00350:Tyrosine metabolism	2	8.33333	0.0976715	ARO9, ADH2	17	14	2194	18.437	0.943739	0.302127	57.675
Category	Term	Count	%	PValue	Genes	List Total	Pop Hits	Pop Total	Fold Enrichment	Bonferroni	Benjamini	FDR
UP_KEYWORDS	Tricarboxylic acid cycle	6	25	2.82312e-08	ICL1, KGD2, FUM1, IDP2, MLS1, SDH1	24	25	5914	59.14	1.60918e-06	1.60918e-06	2.79833e-05
UP_KEYWORDS	Glyoxylate bypass	3	12.5	0.000300285	ICL1, IDP2, MLS1	24	7	5914	105.607	0.0169731	0.00852289	0.297251
UP_KEYWORDS	Oxidoreductase	5	20.8333	0.0162732	DLD1, ADH2, IDP2, SDH1, COX9	24	258	5914	4.77552	0.607495	0.267825	15.0095
UP_KEYWORDS	Mitochondrion inner membrane	4	16.6667	0.0452437	SFC1, DLD1, SDH1, COX9	24	208	5914	4.73878	0.928571	0.483026	36.8039
UP_KEYWORDS	Lyase	3	12.5	0.0538866	ICL1, FUM1, PDH1	24	97	5914	7.62113	0.957463	0.468195	42.251
UP_KEYWORDS	Aminotransferase	2	8.33333	0.0714673	ARO9, AGX1	24	19	5914	25.9386	0.985397	0.505606	52.0488
Brauer et al data: 1 - invariant; 2 - positive; 3 - negative; 4 - activated; 5 - repressed
